# Integrative analysis of *in vitro* strategies to induce human vascularized cerebral organoids using single-cell RNA sequencing data

**DOI:** 10.1101/2023.02.11.528152

**Authors:** Yuya Sato, Toru Asahi, Kosuke Kataoka

**Author notes:** Correspondence (K.K), (T.A.).

## Abstract

Cerebral organoids are three-dimensional *in vitro* cultured brains that mimic the function and structure of the human brain. One of the major challenges for cerebral organoids is the lack of functional vasculature. Without perfusable vessels, oxygen and nutrient supplies may be insufficient for long-term culture, hindering the investigation of the neurovascular interactions. Recently, several strategies for the vascularization of human cerebral organoids have been reported. However, the generalizable trends and variability among different strategies are unclear due to the lack of a comprehensive characterization and comparison of these vascularization strategies. In this study, we aimed to explore the effect of different vascularization strategies on the nervous system and vasculature in human cerebral organoids. We integrated single-cell RNA sequencing data of multiple vascularized and vascular organoids and fetal brains from publicly available datasets and assessed the protocol-dependent and culture-day-dependent effects on the cell composition and transcriptomic profiles in neuronal and vascular cells. We revealed the similarities and uniqueness of multiple vascularization strategies and demonstrated the transcriptomic effects of vascular induction on neuronal and mesodermal-like cell populations. Moreover, our data suggested that the interaction between neurons and mesodermal-like cell populations is important for the cerebrovascular-specific profile of endothelial-like cells. This study highlights the current challenges to vascularization strategies in human cerebral organoids and offers a benchmark for the future fabrication of vascularized organoids.
