## Supplementary material for "Integrative analysis of *in vitro* strategies to induce human vascularized cerebral organoids using single-cell RNA sequencing data": STable 1

### Sheet: up_regulated
gene	hETV2_adjusted_pval	hETV2_avg_log2FC	HUVEC_d65_adjusted_pval	HUVEC_d65_avg_log2FC	HUVEC_d100_adjusted_pval	HUVEC_d100_avg_log2FC
MALAT1	0	0.701809	1.90246e-81	0.177658	1.95338e-06	0.0516401
MEIS2	3.56254e-290	0.628882	4.28966e-44	0.0449081	1.50156e-38	0.125701
EIF4EBP1	2.57366e-39	0.334032	4.14416e-33	0.121026	3.48771e-06	0.0573422
H3F3B	2.43739e-130	0.303295	4.73769e-52	0.104664	6.1267e-09	0.0819781
PRRT2	1.04959e-65	0.1938	0.000396487	0.0190846	1.24423e-06	0.0454162
EFNB2	3.67717e-112	0.173234	4.54718e-54	0.128448	1.39495e-06	0.052416
H1FX	1.93362e-24	0.164364	1.41355e-21	0.112465	1.1218e-31	0.126248
NSG1	1.02409e-46	0.161691	1.88311e-05	0.0435229	3.44765e-27	0.101906
CNTNAP2	3.83241e-33	0.147042	2.1163e-77	0.304992	8.82434e-35	0.181365
GADD45G	4.51292e-14	0.144544	7.02886e-07	0.0730252	1.21935e-15	0.123059
AC104041.1	1.42782e-42	0.134695	0.000641831	0.0346842	6.9615e-12	0.053652
FGF13	2.02199e-60	0.115465	6.73943e-15	0.0730865	0.0040655	0.0336391
SNHG6	1.96244e-09	0.109512	3.11112e-60	0.180054	3.48266e-05	0.0532143
VAMP2	4.76663e-22	0.097827	1.95885e-06	0.0569818	0.00107968	0.0668038
ATP6V1G2	1.2055e-14	0.0917168	9.15524e-09	0.0660981	1.53528e-09	0.067918
LINC00599	6.05674e-29	0.0862493	6.50104e-07	0.0347518	9.29003e-23	0.0716272
NTRK3	1.13837e-32	0.0851951	2.6632e-50	0.101904	2.25044e-06	0.040038
ARL4D	3.31674e-11	0.0820135	6.9918e-63	0.136327	7.2218e-09	0.0619561
BCL11A	1.36676e-10	0.067965	7.9804e-81	0.221233	3.5248e-53	0.161118
DUSP4	1.68722e-09	0.0662467	2.37571e-06	0.0331803	4.79875e-10	0.0583097
WDR74	5.31333e-11	0.0657446	3.37022e-07	0.0505936	0.000406804	0.0464405
DTD1	3.88813e-12	0.0641283	1.5857e-06	0.0444445	0.0014614	0.0493609
LINC01003	6.19987e-13	0.0625665	9.28691e-05	0.0386427	5.73072e-10	0.0492357
FRMD4B	7.25829e-21	0.0615228	1.83281e-08	0.0396752	9.85099e-36	0.124379
JPT1	3.28017e-10	0.0596971	1.23628e-05	0.0369565	1.80257e-45	0.131684
SLC1A2	1.78737e-14	0.056476	0.00441323	0.0295262	9.64768e-07	0.0383675
GSE1	5.45211e-14	0.0511026	4.14454e-21	0.0534586	1.60994e-05	0.0363255
BASP1	3.06723e-06	0.0503068	1.75213e-35	0.0886714	3.66812e-54	0.189805
PDXP	0.00251246	0.0494177	2.72349e-17	0.0686257	1.12868e-65	0.11984
CHST10	4.13722e-08	0.0470348	6.16818e-05	0.0387997	9.03139e-10	0.0412094
EEF1A2	9.72293e-11	0.0470181	4.7243e-83	0.159808	8.50151e-81	0.145005
LINGO1	1.04523e-05	0.0416566	6.94065e-36	0.090881	1.18832e-11	0.0628937
FAM49A	2.26419e-08	0.0399855	1.86102e-81	0.12778	2.36011e-16	0.0831711
LINC01315	1.15456e-07	0.0395161	2.10504e-11	0.0474079	7.48554e-07	0.0436144
TMEM35A	0.0029328	0.0388287	8.05595e-11	0.082482	4.46468e-16	0.0768289
CAMKV	0.00575544	0.0377477	2.52668e-55	0.180648	3.62822e-37	0.141044
TMEM185A	3.60225e-05	0.0363102	1.87466e-05	0.0348056	0.005639	0.0322638
CALM2	5.21997e-11	0.0261077	4.3134e-24	0.0693147	1.53865e-32	0.0849084

### Sheet: down_regulated
gene	hETV2_adjusted_pval	hETV2_avg_log2FC	HUVEC_d65_adjusted_pval	HUVEC_d65_avg_log2FC	HUVEC_d100_adjusted_pval	HUVEC_d100_avg_log2FC
GPI	0.00255783	-0.0446461	0.000299123	-0.0828942	5.40961e-15	-0.134965
RPS10	0.00126856	-0.0613846	5.29894e-77	-0.222283	3.56731e-35	-0.12263
SDC2	2.25504e-17	-0.0667395	9.73386e-82	-0.171856	6.39907e-34	-0.101524
CD59	1.36821e-05	-0.074596	5.22162e-13	-0.0773933	6.93324e-09	-0.0712631
GRN	2.58521e-07	-0.0827813	5.65659e-10	-0.0815564	7.50561e-06	-0.0591026
RHOA	5.23095e-11	-0.0861547	5.78221e-43	-0.128029	7.96205e-06	-0.0568678
CALR	4.30166e-08	-0.0903574	7.92383e-17	-0.133109	2.88428e-17	-0.115266
MT-ATP6	1.01471e-32	-0.115771	0.000101349	-0.0893196	0.00201308	-0.138716
FKBP10	1.48051e-10	-0.117273	1.46975e-08	-0.0773817	1.60055e-13	-0.0689341
PLS3	1.98572e-18	-0.122323	5.34801e-128	-0.253151	8.30611e-16	-0.166572
RHOC	1.88487e-44	-0.172636	7.24753e-25	-0.085861	2.40007e-05	-0.0456639
SERPINH1	1.88597e-20	-0.187166	3.85936e-11	-0.0780676	2.53183e-16	-0.0874366
EGR1	1.07096e-36	-0.188613	3.99393e-117	-0.164919	6.03667e-73	-0.283552
NPC2	3.27598e-52	-0.212442	1.95105e-06	-0.127489	7.95853e-19	-0.117008
SPARC	7.22306e-38	-0.228265	3.37266e-134	-0.518854	1.69262e-13	-0.0986379
SERF2	9.38471e-114	-0.243793	6.72538e-18	-0.0855715	3.22484e-07	-0.0726017
MYL12A	8.5649e-63	-0.252315	2.17657e-38	-0.124474	0.000158176	-0.0393674
DBI	5.23115e-61	-0.258563	8.90248e-08	-0.0809231	3.16993e-09	-0.00188553
FOS	1.51781e-24	-0.287055	3.19296e-46	-0.132809	5.55582e-49	-0.329599
PKM	3.20911e-81	-0.340541	2.57456e-96	-0.253036	0.000153899	-0.110406
IFITM3	1.10044e-62	-0.352394	1.04796e-87	-0.283449	0.000866289	-0.0648507
GSN	2.71162e-114	-0.35342	1.6067e-05	-0.057085	1.61535e-11	-0.070087
APOE	1.56067e-48	-0.37132	1.23647e-07	-0.133205	5.25818e-76	-0.483948
IGFBP5	2.66119e-80	-0.520012	1.03439e-06	-0.111516	2.10648e-40	-0.653672
